# Spermatogenic context controls outcomes of engineered sex distortion in malaria mosquitoes

**DOI:** 10.64898/2026.03.29.715086

**Authors:** Lee Benjamin Lamdan, Sigal Popovsky-Sarid, Ebrima SM Kolley, Arad Sarig, Daniella An Haber, Elad Shmuel Yonah, Eric Marois, Leonidas-Romanos Davranoglou, Yael Arien, Philippos Aris Papathanos

## Abstract

Sex-ratio distortion systems are promising genetic tools for mosquito population control. Two strategies have been proposed: prezygotic elimination of X-bearing sperm by X-shredding, which can drive invasive Y-chromosome transmission when sex distorters are Y-linked, and postzygotic daughter killing through disruption of X-linked haploinsufficient genes, a self-limiting approach known as X-poisoning. Previous attempts to implement X-poisoning in the malaria mosquito *Anopheles gambiae* unexpectedly produced prezygotic distortion, with sex bias arising from loss of X-bearing sperm rather than daughter lethality.

Here we use a split CRISPR-Cas9 system to systematically compare sex-ratio distortion outcomes across germline Cas9 drivers and X-linked target genes. Meiotic X-chromosome targeting induced preferential Y-chromosome transmission regardless of target identity, function, or number of sgRNA target sites. In contrast, shifting Cas9 expression to earlier spermatogenic stages altered outcomes dramatically: targeting X-linked ribosomal protein genes caused severe developmental or reproductive toxicity, whereas targeting the haplolethal muscle gene *wupA* produced daughter-specific post-embryonic lethality, with the majority of surviving females emerging flightless. Tracking offspring using a Y-linked fluorescent marker confirmed that sex chromosome segregation remained unbiased, with female mortality accumulating progressively from the first larval instar, reaching near-complete lethality by adulthood.

These results demonstrate that the timing of Cas9 expression during spermatogenesis, rather than target gene identity alone, determines the outcome of X-chromosome targeting in malaria mosquitoes, and establish the conditions required for genuine X-poisoning. Identification of *wupA* as an effective X-poisoning target provides a solid foundation for the future development of self-limiting Y-linked sex-ratio distortion systems for malaria vector control.
