## Supplementary material for "Spermatogenic context controls outcomes of engineered sex distortion in malaria mosquitoes": Supplementary File 3 - Lamdan et al 2026 - crosses data.csv

strain	rep	N eggs	N hatched	hatching rate	N larvae	male L1	female L1	%male L1	%female L1	N pupae	male pupae	female pupae	%male pupae	%female pupae	N adults	male adults	female adults	%male adults	%female adults	total larve to pupae	male larvae to pupae	female larvae to pupae	total pupae to adult	male pupae to adult	female pupae to adult	total larvae to adult	male larvae to adult	female larvae to adult
beta2/739	1	270	224	0.83	231	N/A	N/A	N/A	N/A	210	178	32	0.85	0.15	193	164	29	0.85	0.15	0.91	N/A	N/A	0.92	0.92	0.91	0.84	N/A	N/A
beta2/739	2	339	300	0.88	500	N/A	N/A	N/A	N/A	409	363	46	0.89	0.11	380	337	43	0.89	0.11	0.82	N/A	N/A	0.93	0.93	0.93	0.76	N/A	N/A
beta2/739	3	329	286	0.87	500	N/A	N/A	N/A	N/A	419	351	68	0.84	0.16	382	317	65	0.83	0.17	0.84	N/A	N/A	0.91	0.9	0.96	0.76	N/A	N/A
beta2/952	1	213	205	0.96	205	N/A	N/A	N/A	N/A	180	173	7	0.96	0.04	162	156	6	0.96	0.04	0.88	N/A	N/A	0.9	0.9	0.86	0.79	N/A	N/A
beta2/952	2	92	88	0.96	88	N/A	N/A	N/A	N/A	83	81	2	0.98	0.02	81	79	2	0.98	0.02	0.94	N/A	N/A	0.98	0.98	1	0.92	N/A	N/A
beta2/952	3	172	124	0.72	124	N/A	N/A	N/A	N/A	116	109	7	0.94	0.06	112	105	7	0.94	0.06	0.94	N/A	N/A	0.97	0.96	1	0.9	N/A	N/A
beta2/952	4	206	206	1	206	N/A	N/A	N/A	N/A	194	191	3	0.98	0.02	183	180	3	0.98	0.02	0.94	N/A	N/A	0.94	0.94	1	0.89	N/A	N/A
beta2/952	5	235	227	0.97	227	N/A	N/A	N/A	N/A	216	213	3	0.99	0.01	192	191	1	0.99	0.01	0.95	N/A	N/A	0.89	0.9	0.33	0.85	N/A	N/A
beta2/dsg	1	329	293	0.89	342	N/A	N/A	N/A	N/A	258	251	7	0.97	0.03	237	230	7	0.97	0.03	0.75	N/A	N/A	0.92	0.92	1	0.69	N/A	N/A
beta2/dsg	2	347	277	0.8	418	N/A	N/A	N/A	N/A	293	277	16	0.95	0.05	252	236	16	0.94	0.06	0.7	N/A	N/A	0.86	0.85	1	0.6	N/A	N/A
beta2/dsg	3	320	273	0.85	485	N/A	N/A	N/A	N/A	340	334	6	0.98	0.02	303	297	6	0.98	0.02	0.7	N/A	N/A	0.89	0.89	1	0.62	N/A	N/A
beta2/dsg	4	333	310	0.93	520	N/A	N/A	N/A	N/A	358	337	21	0.94	0.06	314	295	19	0.94	0.06	0.69	N/A	N/A	0.88	0.88	0.9	0.6	N/A	N/A
beta2/wupA	1	437	412	0.94	250	N/A	N/A	N/A	N/A	232	230	2	0.99	0.01	208	206	2	0.99	0.01	0.93	N/A	N/A	0.9	0.9	1	0.83	N/A	N/A
beta2/wupA	2	428	398	0.93	250	N/A	N/A	N/A	N/A	193	190	3	0.98	0.02	162	159	3	0.98	0.02	0.77	N/A	N/A	0.84	0.84	1	0.65	N/A	N/A
beta2/wupA	3	235	200	0.85	200	N/A	N/A	N/A	N/A	161	153	8	0.95	0.05	151	145	6	0.96	0.04	0.81	N/A	N/A	0.94	0.95	0.75	0.76	N/A	N/A
beta2/wupA	6	258	249	0.97	249	N/A	N/A	N/A	N/A	230	226	4	0.98	0.02	202	199	3	0.99	0.01	0.92	N/A	N/A	0.88	0.88	0.75	0.81	N/A	N/A
beta2/wupA	7	105	100	0.95	100	N/A	N/A	N/A	N/A	94	92	2	0.98	0.02	84	83	1	0.99	0.01	0.94	N/A	N/A	0.89	0.9	0.5	0.84	N/A	N/A
beta2/wupA	8	117	114	0.97	114	N/A	N/A	N/A	N/A	113	113	0	1	0	106	106	0	1	0	0.99	N/A	N/A	0.94	0.94	N/A	0.93	N/A	N/A
beta2/wupA	9	319	204	0.64	204	N/A	N/A	N/A	N/A	191	191	0	1	0	175	175	0	1	0	0.94	N/A	N/A	0.92	0.92	N/A	0.86	N/A	N/A
zpg/wupA	1	244	200	0.82	200	N/A	N/A	N/A	N/A	145	89	56	0.61	0.39	82	78	4	0.95	0.05	0.73	N/A	N/A	0.57	0.88	0.07	0.41	N/A	N/A
zpg/wupA	2	286	207	0.72	207	N/A	N/A	N/A	N/A	131	86	45	0.66	0.34	74	69	5	0.93	0.07	0.63	N/A	N/A	0.56	0.8	0.11	0.36	N/A	N/A
zpg/wupA	3	196	71	0.36	71	N/A	N/A	N/A	N/A	49	29	20	0.59	0.41	35	25	10	0.71	0.29	0.69	N/A	N/A	0.71	0.86	0.5	0.49	N/A	N/A
zpg/wupA	4	84	57	0.68	57	N/A	N/A	N/A	N/A	43	28	15	0.65	0.35	29	27	2	0.93	0.07	0.75	N/A	N/A	0.67	0.96	0.13	0.51	N/A	N/A
zpg/wupA	5	170	149	0.88	149	N/A	N/A	N/A	N/A	47	47	0	1	0	47	47	0	1	0	0.32	N/A	N/A	1	1	N/A	0.32	N/A	N/A
zpg/wupA	6	115	104	0.9	104	N/A	N/A	N/A	N/A	74	43	31	0.58	0.42	34	32	2	0.94	0.06	0.71	N/A	N/A	0.46	0.74	0.06	0.33	N/A	N/A
zpg/wupA	8	77	73	0.95	73	N/A	N/A	N/A	N/A	52	34	18	0.65	0.35	46	34	12	0.74	0.26	0.71	N/A	N/A	0.88	1	0.67	0.63	N/A	N/A
zpg/Yattp/wupA	1	368	348	0.95	444	249	195	0.56	0.44	204	137	67	0.67	0.33	115	113	2	0.98	0.02	0.46	0.55	0.34	0.56	0.82	0.03	0.26	0.45	0.01
zpg/Yattp/wupA	2	360	310	0.86	500	271	229	0.54	0.46	271	226	45	0.83	0.17	200	198	2	0.99	0.01	0.54	0.83	0.2	0.74	0.88	0.04	0.4	0.73	0.01
zpg/Yattp/wupA	3	326	290	0.89	490	267	223	0.54	0.46	242	206	36	0.85	0.15	177	171	6	0.97	0.03	0.49	0.77	0.16	0.73	0.83	0.17	0.36	0.64	0.03
zpg/Yattp/WT	1	316	251	0.79	400	204	196	0.51	0.49	382	199	183	0.52	0.48	351	177	174	0.5	0.5	0.96	0.98	0.93	0.92	0.89	0.95	0.88	0.87	0.89
zpg/Yattp/WT	2	329	258	0.78	400	202	198	0.51	0.5	330	162	168	0.49	0.51	306	151	155	0.49	0.51	0.83	0.8	0.85	0.93	0.93	0.92	0.77	0.75	0.78
zpg/Yattp/WT	3	312	229	0.73	400	220	180	0.55	0.45	338	193	145	0.57	0.43	296	169	127	0.57	0.43	0.85	0.88	0.81	0.88	0.88	0.88	0.74	0.77	0.71
WT/WT	1	339	321	0.95	250	N/A	N/A	N/A	N/A	218	106	112	0.49	0.51	179	77	102	0.43	0.57	0.87	N/A	N/A	0.82	0.73	0.91	0.72	N/A	N/A
WT/WT	2	63	62	0.98	62	N/A	N/A	N/A	N/A	62	30	32	0.48	0.52	58	29	29	0.5	0.5	1	N/A	N/A	0.94	0.97	0.91	0.94	N/A	N/A
WT/WT	3	408	331	0.81	250	N/A	N/A	N/A	N/A	196	98	98	0.5	0.5	140	66	74	0.47	0.53	0.78	N/A	N/A	0.71	0.67	0.76	0.56	N/A	N/A
zpg/739	1	555	0	0	N/A	N/A	N/A	N/A	N/A	N/A	N/A	N/A	N/A	N/A	N/A	N/A	N/A	N/A	N/A	N/A	N/A	N/A	N/A	N/A	N/A	N/A	N/A	N/A
zpg/739	2	539	0	0	N/A	N/A	N/A	N/A	N/A	N/A	N/A	N/A	N/A	N/A	N/A	N/A	N/A	N/A	N/A	N/A	N/A	N/A	N/A	N/A	N/A	N/A	N/A	N/A
zpg/Yattp/739	1	373	47	0.13	139	77	62	0.55	0.45	123	63	60	0.51	0.49	109	53	56	0.49	0.51	0.88	0.82	0.97	0.89	0.84	0.93	0.78	0.69	0.9
zpg/Yattp/739	2	520	0	0	N/A	N/A	N/A	N/A	N/A	N/A	N/A	N/A	N/A	N/A	N/A	N/A	N/A	N/A	N/A	N/A	N/A	N/A	N/A	N/A	N/A	N/A	N/A	N/A
zpg/Yattp/739	3	558	0	0	N/A	N/A	N/A	N/A	N/A	N/A	N/A	N/A	N/A	N/A	N/A	N/A	N/A	N/A	N/A	N/A	N/A	N/A	N/A	N/A	N/A	N/A	N/A	N/A
female zpg/Yattp/739	1	45	43	0.96	36	14	22	0.39	0.61	19	4	15	0.21	0.79	19	4	15	0.21	0.79	0.53	0.29	0.68	1	1	1	0.53	0.29	0.68
female zpg/Yattp/739	2	0	N/A	N/A	N/A	N/A	N/A	N/A	N/A	N/A	N/A	N/A	N/A	N/A	N/A	N/A	N/A	N/A	N/A	N/A	N/A	N/A	N/A	N/A	N/A	N/A	N/A	N/A
female zpg/Yattp/739	3	0	N/A	N/A	N/A	N/A	N/A	N/A	N/A	N/A	N/A	N/A	N/A	N/A	N/A	N/A	N/A	N/A	N/A	N/A	N/A	N/A	N/A	N/A	N/A	N/A	N/A	N/A
zpg/Yattp/952	N/A	N/A	N/A	N/A	N/A	N/A	N/A	N/A	N/A	N/A	N/A	N/A	N/A	N/A	N/A	N/A	N/A	N/A	N/A	N/A	N/A	N/A	N/A	N/A	N/A	N/A	N/A	N/A
zpg/Yattp/952	N/A	N/A	N/A	N/A	N/A	N/A	N/A	N/A	N/A	N/A	N/A	N/A	N/A	N/A	N/A	N/A	N/A	N/A	N/A	N/A	N/A	N/A	N/A	N/A	N/A	N/A	N/A	N/A
beta2/WT	1	308	281	0.91	380	N/A	N/A	N/A	N/A	366	196	170	0.54	0.46	349	184	165	0.53	0.47	0.9632	N/A	N/A	0.95	0.94	0.97	0.92	N/A	N/A
beta2/WT	2	315	292	0.93	390	N/A	N/A	N/A	N/A	375	193	182	0.51	0.49	357	181	176	0.51	0.49	0.9615	N/A	N/A	0.95	0.94	0.97	0.92	N/A	N/A
beta2/WT	3	304	268	0.88	450	N/A	N/A	N/A	N/A	433	231	202	0.53	0.47	403	211	192	0.52	0.48	0.9622	N/A	N/A	0.93	0.91	0.95	0.9	N/A	N/A
zpg/WT	1	336	321	0.96	250	N/A	N/A	N/A	N/A	226	96	130	0.42	0.58	218	88	130	0.4	0.6	0.9	N/A	N/A	0.96	0.92	1	0.87	N/A	N/A
zpg/WT	2	304	258	0.85	250	N/A	N/A	N/A	N/A	229	121	108	0.53	0.47	221	121	100	0.55	0.45	0.92	N/A	N/A	0.97	1	0.93	0.88	N/A	N/A
zpg/WT	3	80	80	1	80	N/A	N/A	N/A	N/A	76	37	39	0.49	0.51	76	37	39	0.49	0.51	0.95	N/A	N/A	1	1	1	0.95	N/A	N/A
female zpg/Yattp/wupA	1	156	39	0.25	122	0	122	0	1	20	0	20	0	20	0	0	0	0	na	0.16	N/A	0.16	0	N/A	0		N/A	0
female zpg/Yattp/wupA	2	170	50	0.29	223	0	223	0	1	23	0	23	0	23	1	0	1	0	1	0.1	N/A	0.1	0.04	N/A	0.04		N/A	0.004
female zpg/Yattp/wupA	3	175	63	0.36	108	0	108	0	1	29	0	29	0	29	3	0	3	0	1	0.27	N/A	0.27	0.1	N/A	0.1		N/A	0.028
